# Software and pipelines for registration and analyses of rodent brain image data in reference atlas space

**DOI:** 10.1101/2025.04.25.650563

**Authors:** Maja A. Puchades, Sharon C. Yates, Gergely Csucs, Harry Carey, Arda Balkir, Trygve B. Leergaard, Jan G. Bjaalie

## Abstract

Advancements in methodologies for large-scale acquisition of high-resolution serial microscopy image data have opened new possibilities for experimental studies of cellular and subcellular features across whole brains in animal models. There is a high demand for open-source software and workflows for automated or semi-automated analysis of such data, facilitating anatomical, functional, and molecular mapping in healthy and diseased brains. These studies share a common need to precisely identify, visualize, and quantify the location of observations within anatomically defined regions, ensuring consistent and reproducible interpretation of anatomical locations and thereby allowing meaningful comparisons of results across multiple independent studies. Addressing this need, we have developed a suite of desktop and web-applications for registration of serial brain section images to three-dimensional brain reference atlases (QuickNII, VisuAlign, WebAlign, WebWarp, and DeepSlice) and for performing data analysis in a spatial context provided by an atlas (Nutil, QCAlign, SeriesZoom, LocaliZoom, and MeshView). The software can be utilized in various combinations, creating customized analytical pipelines suited to specific research needs. The web-applications are integrated in the EBRAINS research infrastructure and coupled to the EBRAINS data platform, establishing the foundation for an online analytical workbench. We here present our software ecosystem, exemplify its use by the research community, and discuss possible directions for future developments.
