## Supplemental Table 1 for "Software and pipelines for registration and analyses of rodent brain image data in reference atlas space"

### Sheet: Sheet1
Name	Function	RRID	Type	Last stable version	Download location/access	Online manual	Code	Installation requirements	Licence	User support
QuickNII	Linear image registration	SCR_016854	Desktop application	v2.2	https://www.nitrc.org/projects/quicknii/	https://quicknii.readthedocs.io/en/latest/index.html	https://github.com/Neural-Systems-at-UIO/QuickNII	Microsoft Windows: 64-bit operating system, Windows 7 or later. Apple macOS: OS X 10.9 (Mavericks) or later. 3 gigabytes RAM. Display resolution minimum 1440 pixels wide and minimum 650 pixels high.	MIT licence	Tutorial videos are available on INCF straining space (https://training.incf.org/lesson/day-2-neuroscience-data-integration-through-use-digital-brain-atlases). - Users can request support and report issues on the github repository or sending an email to the EBRAINS support email (support@ebrains.eu).
Scripts related to QuickNII	Linear image registration		Scripts				https://github.com/Neural-Systems-at-UIO/QuickNII-extras		MIT licence	Users can request support and report issues on the github repository or sending an email to the EBRAINS support email (support@ebrains.eu)
VisuAlign	Non-linear image registration	SCR_017978	Desktop application	v0.9	https://www.nitrc.org/projects/visualign	https://visualign.readthedocs.io/en/latest/index.html	https://github.com/HumanBrainProject/VisuAlign	Microsoft Windows: 64-bit operating system, Windows 7 or later. Apple macOS: OS X 10.9 (Mavericks) or later. 3 gigabytes RAM. Display resolution minimum 1440 pixels wide and minimum 650 pixels high.	MIT licence	Tutorial videos are available on INCF straining space (https://training.incf.org/lesson/day-2-neuroscience-data-integration-through-use-digital-brain-atlases). - Users can request support and report issues on the github repository or sending an email to the EBRAINS support email (support@ebrains.eu).
DeepSlice	Linear image registration	SCR_023854	Python library and web-application	1.2.4	deepslice.org	https://github.com/PolarBean/DeepSlice	https://github.com/PolarBean/DeepSlice		MIT licence	Users can request support and report issues on the github repository or sending an email to the EBRAINS support email (support@ebrains.eu)
WebAlign	Linear image registration	SCR_026758	Web-application	0.7	https://www.ebrains.eu/tools/webalign	https://webalign.readthedocs.io/en/latest/index.html	https://github.com/Neural-Systems-at-UIO/WebAlign	The WebAlign app is accessible on the EBRAINS platform. Can be installed in a private collaboratory space	MIT licence	Users can request support and report issues on the github repository or sending an email to the EBRAINS support email (support@ebrains.eu)
WebWarp	Non-linear image registration	SCR_026759	Web-application		https://www.ebrains.eu/tools/webwarp	https://webwarp.readthedocs.io/en/latest/	https://github.com/Neural-Systems-at-UIO/WebWarp	The WebWarp app is accessible on the EBRAINS platform. Can be installed in a private collaboratory space	MIT licence	Users can request support and report issues on the github repository or sending an email to the EBRAINS support email (support@ebrains.eu)
Nutil	Atlas-based analytical tools	SCR_017183	Desktop application	v1.0.	https://www.nitrc.org/projects/nutil	https://nutil.readthedocs.io/en/latest/	https://github.com/Neural-Systems-at-UIO/nutil		GPL-3.0 license	Tutorial videos are available on INCF straining space (https://training.incf.org/lesson/day-2-neuroscience-data-integration-through-use-digital-brain-atlases). - Users can request support and report issues on the github repository or sending an email to the EBRAINS support email (support@ebrains.eu).
QCAlign	Registration accuracy and image quality control	SCR_023088	Desktop application	v0.8	https://www.nitrc.org/projects/qcalign	https://qcalign.readthedocs.io/en/latest/	https://github.com/Neural-Systems-at-UIO/QCAlign	QCAlign is downloaded as a zip archive file and can be extracted and run anywhere on the computer by double click on “QCAlign.bat”.	MIT licence	Users can request support and report issues on the github repository or sending an email to the EBRAINS support email (support@ebrains.eu)
CreateZoom	Deep Zoom pyramid creator	SCR_026625	Web-application	v1.0.8	https://github.com/Neural-Systems-at-UIO/CreateZoom/tree/main		https://github.com/Neural-Systems-at-UIO/quint-deepzoom/tree/main	CreateZoom is installed as a community app in the EBRAINS collaboratory	MIT licence	Users can request support and report issues on the github repository or sending an email to the EBRAINS support email (support@ebrains.eu)
SeriesZoom	Image series viewer		Web-application
LocaliZoom	Atlas-based analytical tools and Viewer	SCR_023481	Web-application	v0.9	https://www.ebrains.eu/tools/localizoom	https://localizoom.readthedocs.io/en/latest/	https://github.com/Neural-Systems-at-UIO/LocaliZoom	The LocaliZoom app is accessible on the EBRAINS platform. Can be installed in a private collaboratory space.	MIT licence	Users can request support and report issues on the github repository or sending an email to the EBRAINS support email (support@ebrains.eu)
MeshView	Viewer	SCR_017222	Web-application	v0.9	https://www.ebrains.eu/tools/meshview	https://meshview-for-brain-atlases.readthedocs.io/en/latest/index.html	https://github.com/Neural-Systems-at-UIO/MeshView-for-Brain-Atlases	The MeshView app is accessible on the EBRAINS platform. Can be installed in a private collaboratory space.	MIT licence	Users can request support and report issues on the github repository or sending an email to the EBRAINS support email (support@ebrains.eu)
QuickMask	Create hemibrain masks using a QuickNII linear registration file	SCR_016854	Desktop application		https://www.nitrc.org/projects/quicknii/
QuickMaskNL	Create hemibrain masks using a VisuAlign registration file	SCR_017978	Desktop application		https://www.nitrc.org/projects/visualign
Python scripts for analysing point clouds	Python scripts for analysing point clouds		Scripts		https://github.com/Neural-Systems-at-UIO/3d-point-clouds	https://github.com/Neural-Systems-at-UIO/3d-point-clouds	https://github.com/Neural-Systems-at-UIO/3d-point-clouds
